# Constrained variation in the internal architecture of avian wing bones

**DOI:** 10.1101/2025.08.07.669070

**Authors:** F. Alfieri, O.E. Demuth, E.M. Steell, A.-C. Fabre, D.J. Field

**Affiliations:** Institute of Ecology and Evolution, Universität Bern, Baltzerstrasse 6, 3012 Bern, Switzerland; Department of Earth Sciences, University of Cambridge, Downing Street, Cambridge, CB2 3EQ, UK; Clare College, University of Cambridge, Trinity Lane, Cambridge, CB2 1TL, UK; Girton College, University of Cambridge, Cambridge, CB3 0JG, UK; Naturhistorisches Museum der Burgergemeinde, Bernastrasse 15, 3005 Bern, Switzerland; Department of Life Sciences, The Natural History Museum, Cromwell Rd, South Kensington, London SW7 5BD, UK; Museum of Zoology, University of Cambridge, Downing Street, Cambridge, CB2 3EJ, UK

**Keywords:** birds, ecomorphological convergence, flightless birds, forelimb, inner structure, marine birds

## Abstract

Extant birds exhibit remarkable ecological disparity accompanied by widespread skeletal convergence driven by functional adaptation. Investigations of morphofunctional associations with ecological factors have frequently focused on the external morphology of avian wing bones; however, the extent to which such associations also apply to the internal structure of the wing skeleton remains understudied. Here, we investigate disparity of the internal epiphyseal and diaphyseal structure of the avian humerus and ulna, and explore its correlates with ecology. Our dataset of 140 species spans extant bird diversity, and demonstrates that the internal structure of avian wing bones exhibits limited ecological signal beyond expected secondary trends related to flightlessness and marine habits. Our work instead shows that variation is primarily determined by body size, suggesting that functional constraints on internal wing bone structure imposed by flight are essentially universal across flying birds irrespective of most ecological habits and flight styles. Despite this broad lack of ecological signal, distinctive aspects of forelimb internal structure may facilitate the identification of flightless bird taxa in the fossil record.
