## Supplementary material for "Constrained variation in the internal architecture of avian wing bones": Excel file with raw results for ecological data

### Sheet: Foglio1
Genus	UnassistedHovering	Gliding	Intermittent flight	ContinuousFlapping	Soaring	Stooping	FootPropelledSwimming	WingPropelledSwimming	BurstFlight	InfrequentFlyer	Habitat	PrimaryLifestyle	Migration	Trophic.Level	Trophic.Niche	groups
Dromaius	0	0	0	0	0	0	0	0	0	2	Grassland	Terrestrial	1	Herbivore	Omnivore	GroupH
Apteryx	0	0	0	0	0	0	0	0	0	2	Forest	Terrestrial	1	Carnivore	Invertivore	GroupH
Eudromia	0	1	1	1	0	0	0	0	1	1	Shrubland	Terrestrial	1	Herbivore	Omnivore	GroupG
Nothoprocta	0	1	1	1	0	0	0	0	1	1	Grassland	Terrestrial	1	Herbivore	Omnivore	GroupG
Tinamus	0	1	1	1	0	0	0	0	1	1	Forest	Terrestrial	1	Herbivore	Omnivore	GroupG
Crypturellus	0	1	1	1	0	0	0	0	1	1	Woodland	Terrestrial	1	Herbivore	Omnivore	GroupG
Chauna	0	1	1	0	1	0	0	0	0	0	Wetland	Terrestrial	1	Herbivore	Herbivore aquatic	GroupB
Anseranas	0	1	0	1	0	0	1	0	0	0	Wetland	Terrestrial	2	Herbivore	Omnivore	GroupA
Anser	0	1	0	1	0	0	1	0	0	1	Coastal	Terrestrial	3	Herbivore	Omnivore	GroupA
Anas	0	1	0	1	0	0	1	0	0	0	Wetland	Aquatic	2	Herbivore	Herbivore aquatic	GroupA
Aythya	0	1	0	1	0	0	1	0	0	0	Wetland	Aquatic	3	Herbivore	Herbivore aquatic	GroupA
Oxyura	0	1	0	1	0	0	1	0	0	0	Wetland	Aquatic	2	Omnivore	Herbivore aquatic	GroupA
Dendrocygna	0	1	0	1	0	0	1	0	0	0	Wetland	Aquatic	2	Herbivore	Herbivore aquatic	GroupA
Leipoa	0	0	0	1	0	0	0	0	1	1	Shrubland	Terrestrial	1	Herbivore	Omnivore	GroupG
Ortalis	0	0	1	0	0	0	0	0	1	1	Forest	Insessorial	1	Herbivore	Frugivore	GroupG
Numida	0	1	1	1	0	0	0	0	1	1	Woodland	Terrestrial	1	Herbivore	Omnivore	GroupG
Odontophorous	0	1	1	1	0	0	0	0	1	1	Forest	Terrestrial	1	Herbivore	Omnivore	GroupG
Colinus	0	1	1	1	0	0	0	0	1	1	Forest	Terrestrial	1	Herbivore	Omnivore	GroupG
Gallus	0	1	1	1	0	0	0	0	1	1	Forest	Terrestrial	1	Herbivore	Omnivore	GroupG
Bonasa	0	1	1	1	0	0	0	0	1	1	Shrubland	Generalist	1	Herbivore	Herbivore terrestrial	GroupG
Phoenicopterus	0	1	0	1	0	0	0	0	0	0	Coastal	Terrestrial	1	Carnivore	Aquatic predator	GroupB
Mesitornis	0	0	0	0	0	0	0	0	0	1	Forest	Terrestrial	1	Omnivore	Invertivore	GroupH
Monias	0	0	0	1	0	0	0	0	0	1	Woodland	Terrestrial	1	Carnivore	Invertivore	GroupH
Pterocles	0	0	0	1	0	0	0	0	0	0	Grassland	Terrestrial	1	Herbivore	Granivore	GroupB
Syrrhaptes	0	1	0	1	0	0	0	0	0	0	Grassland	Terrestrial	2	Herbivore	Granivore	GroupB
Treron	0	1	1	1	0	0	0	0	0	0	Forest	Insessorial	2	Herbivore	Frugivore	GroupF
Columbina	0	1	1	1	1	0	0	0	0	0	Shrubland	Terrestrial	1	Herbivore	Granivore	GroupB
Columba	0	1	1	1	1	0	0	0	0	0	Woodland	Terrestrial	1	Herbivore	Omnivore	GroupB
Leptotila	0	1	1	1	1	0	0	0	0	0	Forest	Terrestrial	1	Herbivore	Granivore	GroupB
Corythaeola	0	1	1	0	0	0	0	0	0	1	Forest	Insessorial	1	Herbivore	Frugivore	GroupF
Centropus	0	1	1	1	0	0	0	0	0	0	Grassland	Terrestrial	1	Carnivore	Invertivore	GroupB
Coccyzus	0	1	1	1	0	0	0	0	0	0	Woodland	Insessorial	1	Carnivore	Invertivore	GroupF
Opisthocomus	0	0	0	1	0	0	0	0	0	1	Riverine	Insessorial	1	Herbivore	Herbivore terrestrial	GroupH
Sarothrura	0	0	0	1	0	0	0	0	0	1	Wetland	Terrestrial	1	Carnivore	Aquatic predator	GroupH
Porphyrio	0	0	0	1	0	0	0	0	0	1	Wetland	Terrestrial	1	Herbivore	Herbivore aquatic	GroupH
Rallus	0	0	0	1	0	0	0	0	0	1	Coastal	Terrestrial	2	Carnivore	Aquatic predator	GroupH
Psophia	0	0	0	1	0	0	0	0	0	1	Forest	Terrestrial	1	Herbivore	Frugivore	GroupH
Aramus	0	1	0	1	0	0	0	0	0	0	Wetland	Terrestrial	1	Carnivore	Aquatic predator	GroupB
Balearica	0	1	0	1	0	0	0	0	0	0	Wetland	Terrestrial	1	Omnivore	Omnivore	GroupB
Uria	0	1	0	1	0	0	0	1	0	0	Marine	Aquatic	3	Carnivore	Aquatic predator	GroupC
Sterna	1	1	0	1	0	1	0	0	0	0	Marine	Aerial	3	Carnivore	Aquatic predator	GroupC
Rynchops	0	1	0	1	0	0	0	0	0	0	Riverine	Aerial	2	Carnivore	Aquatic predator	GroupC
Chroicocephalus	0	1	0	0	1	0	0	0	0	0	Wetland	Aerial	1	Carnivore	Aquatic predator	GroupB
Glareola	0	1	0	1	0	0	0	0	0	0	Rock	Aerial	2	Carnivore	Invertivore	GroupB
Turnix	0	0	0	1	0	0	0	0	1	1	Grassland	Terrestrial	1	Omnivore	Omnivore	GroupH
Rostratula	0	1	0	1	0	0	0	0	0	0	Wetland	Terrestrial	2	Omnivore	Aquatic predator	GroupB
Pedionomus	0	0	0	1	0	0	0	0	0	1	Grassland	Terrestrial	1	Omnivore	Omnivore	GroupH
Tringa	0	0	1	1	0	1	0	1	0	0	Wetland	Terrestrial	3	Carnivore	Aquatic predator	GroupC
Arenaria	0	0	1	1	0	0	0	0	0	0	Coastal	Terrestrial	3	Carnivore	Aquatic predator	GroupB
Burhinus	0	1	0	1	0	0	0	0	0	1	Grassland	Terrestrial	3	Carnivore	Invertivore	GroupH
Charadrius	0	1	0	1	1	0	0	0	0	0	Coastal	Terrestrial	2	Carnivore	Aquatic predator	GroupB
Haematopus	0	1	0	1	0	0	0	1	0	0	Coastal	Terrestrial	1	Carnivore	Aquatic predator	GroupB
Recurvirostra	0	1	0	1	0	0	1	0	0	0	Wetland	Terrestrial	2	Carnivore	Aquatic predator	GroupA
Chaetura	0	1	0	1	1	1	0	0	0	0	Human Modified	Aerial	1	Carnivore	Invertivore	GroupD
Hemiprocne	0	1	0	1	1	1	0	0	0	0	Forest	Insessorial	1	Carnivore	Invertivore	GroupD
Topaza	1	0	0	1	0	1	0	0	0	0	Forest	Aerial	1	Herbivore	Nectarivore	GroupE
Phaethornis	1	0	0	1	0	1	0	0	0	0	Forest	Aerial	1	Herbivore	Nectarivore	GroupE
Archilochus	1	0	0	1	0	1	0	0	0	0	Woodland	Generalist	3	Omnivore	Nectarivore	GroupE
Aegotheles	0	1	0	1	1	1	0	0	0	0	Forest	Insessorial	1	Carnivore	Invertivore	GroupD
Podargus	1	1	0	1	0	0	0	0	0	0	Forest	Insessorial	1	Carnivore	Invertivore	GroupF
Steatornis	1	1	0	1	0	1	0	0	0	0	Forest	Insessorial	1	Herbivore	Frugivore	GroupE
Chordeiles	1	1	1	1	0	1	0	0	0	0	Grassland	Aerial	2	Carnivore	Invertivore	GroupE
Caprimulgus	1	1	1	1	0	1	0	0	0	0	Shrubland	Aerial	3	Carnivore	Invertivore	GroupE
Phaethon	0	1	0	1	1	1	0	0	0	0	Marine	Aerial	3	Carnivore	Aquatic predator	GroupC
Eurypyga	0	1	1	1	0	0	0	0	0	0	Wetland	Terrestrial	1	Carnivore	Aquatic predator	GroupB
Gavia	0	1	0	1	0	0	1	0	0	0	Wetland	Aquatic	3	Carnivore	Aquatic predator	GroupA
Spheniscus	0	0	0	0	0	0	0	1	0	2	Marine	Aquatic	2	Carnivore	Aquatic predator	GroupC
Phoebastria	0	1	0	0	1	0	0	0	0	0	Marine	Aquatic	2	Carnivore	Aquatic predator	GroupC
Oceanites	0	1	0	1	1	0	0	0	0	0	Marine	Aerial	3	Carnivore	Aquatic predator	GroupC
Pelagodroma	0	1	0	1	1	0	0	0	0	0	Marine	Aerial	3	Carnivore	Aquatic predator	GroupC
Oceanodroma	0	1	0	1	1	0	0	0	0	0	Marine	Aerial	3	Carnivore	Aquatic predator	GroupC
Puffinus	0	1	0	1	1	1	0	1	0	0	Marine	Generalist	3	Carnivore	Aquatic predator	GroupC
Pelecanoides	0	1	0	1	1	0	0	1	0	0	Marine	Aquatic	2	Carnivore	Aquatic predator	GroupC
Pterodroma	0	1	0	1	1	1	0	0	0	0	Marine	Generalist	2	Carnivore	Aquatic predator	GroupC
Leptoptilos	0	1	0	1	1	0	0	0	0	0	Grassland	Terrestrial	1	Omnivore	Omnivore	GroupB
Theristicus	0	1	1	1	1	0	0	0	0	0	Grassland	Terrestrial	1	Carnivore	Invertivore	GroupB
Ardea	0	1	0	1	1	0	0	0	0	0	Wetland	Terrestrial	2	Carnivore	Aquatic predator	GroupB
Ixobrychus	0	1	0	1	0	0	0	0	0	0	Wetland	Terrestrial	3	Carnivore	Aquatic predator	GroupB
Tigrisoma	0	1	0	1	0	0	0	0	0	0	Wetland	Terrestrial	1	Carnivore	Aquatic predator	GroupB
Balaeniceps	0	1	1	0	1	0	0	0	0	0	Wetland	Terrestrial	1	Carnivore	Aquatic predator	GroupB
Pelecanus	0	1	0	1	1	1	1	0	0	0	Marine	Aerial	1	Carnivore	Aquatic predator	GroupC
Scopus	0	1	0	1	1	1	0	0	0	0	Wetland	Terrestrial	2	Carnivore	Omnivore	GroupB
Fregata	0	1	0	0	1	0	0	0	0	0	Marine	Aerial	3	Carnivore	Aquatic predator	GroupC
Morus	0	1	0	0	1	1	1	1	0	0	Marine	Aerial	2	Carnivore	Aquatic predator	GroupC
Anhinga	0	1	1	0	1	0	1	0	0	0	Wetland	Aquatic	1	Carnivore	Aquatic predator	GroupA
Phalacrocorax	0	1	0	1	1	0	1	0	0	0	Wetland	Aquatic	2	Carnivore	Aquatic predator	GroupA
Nannopterum	0	0	0	0	0	0	1	0	0	2	Marine	Aquatic	1	Carnivore	Aquatic predator	GroupA
Tyto	1	1	0	1	0	0	0	0	0	0	Human Modified	Insessorial	1	Carnivore	Vertivore	GroupF
Strix	0	1	0	1	0	0	0	0	0	0	Forest	Insessorial	1	Carnivore	Vertivore	GroupF
Cathartes	0	1	0	0	1	0	0	0	0	0	Grassland	Terrestrial	1	Scavenger	Scavenger	GroupB
Vultur	0	1	0	0	1	0	0	0	0	0	Grassland	Terrestrial	2	Scavenger	Scavenger	GroupB
Buteo	0	1	1	0	1	1	0	0	0	0	Woodland	Insessorial	3	Carnivore	Vertivore	GroupD
Accipiter	0	1	1	0	1	1	0	0	0	0	Forest	Insessorial	2	Carnivore	Vertivore	GroupD
Sagittarius	0	1	1	0	1	0	0	0	0	0	Grassland	Terrestrial	2	Carnivore	Vertivore	GroupB
Colius	0	1	1	1	0	0	0	0	0	0	Shrubland	Insessorial	1	Herbivore	Frugivore	GroupF
Urocolius	0	1	1	1	0	0	0	0	0	0	Shrubland	Insessorial	1	Herbivore	Frugivore	GroupF
Leptosomus	0	1	1	1	1	0	0	0	0	0	Forest	Insessorial	1	Carnivore	Invertivore	GroupF
Trogon	1	0	1	1	0	0	0	0	0	0	Woodland	Insessorial	1	Omnivore	Omnivore	GroupF
Bucorvus	0	1	0	1	0	0	0	0	0	0	Grassland	Terrestrial	1	Carnivore	Omnivore	GroupB
Upupa	1	0	1	1	0	1	0	0	0	0	Grassland	Terrestrial	3	Carnivore	Invertivore	GroupE
Atelornis	0	0	0	1	0	0	0	0	0	1	Forest	Terrestrial	1	Carnivore	Invertivore	GroupH
Coracias	0	1	1	1	0	0	0	0	0	0	Woodland	Insessorial	1	Carnivore	Invertivore	GroupF
Todus	1	0	1	1	0	0	0	0	0	0	Forest	Insessorial	1	Carnivore	Invertivore	GroupF
Momota	0	1	0	1	0	0	0	0	0	0	Forest	Insessorial	1	Carnivore	Omnivore	GroupF
Alcedo	1	1	0	1	0	1	0	1	0	0	Wetland	Insessorial	1	Carnivore	Aquatic predator	GroupE
Choloroceryle	1	1	0	1	0	1	0	1	0	0	Riverine	Insessorial	1	Carnivore	Aquatic predator	GroupE
Bucco	0	0	0	1	0	0	0	0	0	1	Forest	Insessorial	1	Carnivore	Invertivore	GroupF
Picus	0	1	1	1	0	0	0	0	0	0	Forest	Insessorial	1	Carnivore	Invertivore	GroupF
Jynx	0	0	1	1	0	0	0	0	0	0	Woodland	Terrestrial	3	Carnivore	Invertivore	GroupB
Capito	0	0	1	1	0	0	0	0	0	0	Forest	Insessorial	1	Herbivore	Frugivore	GroupF
Cariama	0	0	0	0	0	0	0	0	0	1	Shrubland	Terrestrial	1	Carnivore	Invertivore	GroupH
Chunga	0	0	0	0	0	0	0	0	0	1	Woodland	Terrestrial	1	Carnivore	Invertivore	GroupH
Micrastur	0	1	0	1	0	1	0	0	0	0	Forest	Insessorial	1	Carnivore	Vertivore	GroupF
Falco	0	1	0	1	1	1	0	0	0	0	Grassland	Insessorial	3	Carnivore	Omnivore	GroupD
Caracara	0	1	1	1	1	1	0	0	0	0	Shrubland	Terrestrial	1	Omnivore	Omnivore	GroupB
Barnardius	0	0	1	1	0	0	0	0	0	0	Forest	Insessorial	1	Herbivore	Omnivore	GroupF
Psittrichas	0	1	0	1	0	0	0	0	0	0	Forest	Insessorial	1	Herbivore	Frugivore	GroupF
Psittacus	0	1	0	1	0	0	0	0	0	0	Forest	Insessorial	1	Herbivore	Omnivore	GroupF
Probosciger	0	1	0	1	0	0	0	0	0	0	Forest	Insessorial	1	Herbivore	Omnivore	GroupF
Nestor	0	1	1	1	0	0	0	0	0	0	Forest	Insessorial	1	Herbivore	Omnivore	GroupF
Acanthisitta	0	0	0	1	0	0	0	0	0	0	Forest	Insessorial	1	Carnivore	Invertivore	GroupF
Neodrepanis	0	0	0	1	0	0	0	0	0	0	Forest	Insessorial	1	Herbivore	Nectarivore	GroupF
Pitta	0	0	0	1	0	0	0	0	0	0	Forest	Terrestrial	2	Carnivore	Invertivore	GroupF
Calyptomena	0	0	0	1	0	0	0	0	0	0	Forest	Insessorial	1	Herbivore	Frugivore	GroupF
Myrmornis	0	0	0	1	0	0	0	0	0	0	Forest	Terrestrial	1	Carnivore	Invertivore	GroupF
Melanopareia	0	0	0	1	0	0	0	0	0	1	Woodland	Terrestrial	1	Carnivore	Invertivore	GroupH
Sclerurus	0	0	0	1	0	0	0	0	0	0	Forest	Terrestrial	1	Carnivore	Invertivore	GroupF
Furnarius	0	0	0	1	0	0	0	0	0	0	Shrubland	Terrestrial	1	Carnivore	Invertivore	GroupF
Lepidocolaptes	0	0	1	1	0	0	0	0	0	0	Woodland	Insessorial	1	Carnivore	Invertivore	GroupF
Ceratopipra	0	0	1	0	0	0	0	0	0	0	Forest	Insessorial	1	Herbivore	Frugivore	GroupF
Neopelma	1	0	1	1	0	0	0	0	0	0	Shrubland	Insessorial	1	Omnivore	Frugivore	GroupF
Schiffornis	0	0	0	1	0	0	0	0	0	0	Forest	Insessorial	1	Omnivore	Omnivore	GroupF
Oxyruncus	0	0	1	0	0	0	0	0	0	0	Forest	Insessorial	1	Herbivore	Frugivore	GroupF
Piprites	0	0	0	1	0	0	0	0	0	0	Forest	Insessorial	1	Carnivore	Invertivore	GroupF
Elaenia	0	0	1	1	0	0	0	0	0	0	Woodland	Insessorial	1	Omnivore	Invertivore	GroupF
Menura	0	0	0	1	0	0	0	0	0	1	Forest	Terrestrial	1	Carnivore	Invertivore	GroupH
Climacteris	0	0	1	1	0	0	0	0	0	0	Forest	Insessorial	1	Carnivore	Invertivore	GroupF
Corvus	0	1	0	1	1	0	0	0	0	0	Forest	Terrestrial	2	Omnivore	Omnivore	GroupB
Turdus	0	0	1	1	0	0	0	0	0	0	Forest	Generalist	1	Omnivore	Omnivore	GroupF
Fringilla	0	0	1	1	0	0	0	0	0	0	Forest	Generalist	2	Omnivore	Invertivore	GroupF
